# Specificity, length, and luck: How genes are prioritized by rare and common variant association studies

**DOI:** 10.1101/2024.12.12.628073

**Authors:** Jeffrey P. Spence, Hakhamanesh Mostafavi, Mineto Ota, Nikhil Milind, Tamara Gjorgjieva, Courtney J. Smith, Yuval B. Simons, Guy Sella, Jonathan K. Pritchard

## Abstract

Standard genome-wide association studies (GWAS) and rare variant burden tests are essential tools for identifying trait-relevant genes. Although these methods are conceptually similar, we show by analyzing association studies of 209 quantitative traits in the UK Biobank that they systematically prioritize different genes. This raises the question of how genes should ideally be prioritized. We propose two prioritization criteria: 1) trait importance — how much a gene quantitatively affects a trait; and 2) trait specificity — a gene’s importance for the trait under study relative to its importance across all traits. We find that GWAS prioritize genes near trait-specific *variants*, while burden tests prioritize trait-specific *genes*. Because non-coding variants can be context specific, GWAS can prioritize highly pleiotropic genes, while burden tests generally cannot. Both study designs are also affected by distinct trait-irrelevant factors, complicating their interpretation. Our results illustrate that burden tests and GWAS reveal different aspects of trait biology and suggest ways to improve their interpretation and usage.
