## Supplementary Table 1 for "Specificity, length, and luck: How genes are prioritized by rare and common variant association studies"

trait_id	trait_name	abbreviation	tissue	genetically_uncorrelated
46	Hand grip strength left	NA	NA	0
47	Hand grip strength right	NA	NA	0
48	Waist circumference	NA	NA	0
49	Hip circumference	NA	NA	0
50	Standing height	Height	bone	1
78	Heel bone mineral density BMD T score automated	NA	NA	0
102	Pulse rate automated reading	NA	NA	1
189	Townsend deprivation index at recruitment	NA	NA	0
399	Number of incorrect matches in round	NA	NA	0
400	Time to complete round	NA	NA	0
404	Duration to first press of snap button in each round	NA	NA	1
874	Duration of walks	NA	NA	0
914	Duration of vigorous activity	NA	NA	0
1488	Tea intake	NA	NA	0
1807	Fathers age at death	NA	NA	0
2217	Age started wearing glasses or contact lenses	NA	NA	0
2754	Age at first live birth	NA	NA	0
2764	Age at last live birth	NA	NA	0
2794	Age started oral contraceptive pill	NA	NA	0
2867	Age started smoking in former smokers	NA	NA	0
2966	Age high blood pressure diagnosed	NA	NA	0
3062	Forced vital capacity FVC	NA	NA	0
3063	Forced expiratory volume in 1 second FEV1	NA	NA	0
3064	Peak expiratory flow PEF	NA	NA	0
3143	Ankle spacing width	NA	NA	0
3144	Heel Broadband ultrasound attenuation direct entry	NA	NA	0
3147	Heel quantitative ultrasound index QUI direct entry	NA	NA	1
3148	Heel bone mineral density BMD	Heel BMD	bone	0
3526	Mothers age at death	NA	NA	0
3536	Age started hormone replacement therapy HRT	NA	NA	0
3581	Age at menopause last menstrual period	NA	NA	1
3761	Age hay fever rhinitis or eczema diagnosed	NA	NA	1
4079	Diastolic blood pressure automated reading	NA	NA	0
4080	Systolic blood pressure automated reading	NA	NA	1
4100	Ankle spacing width left	NA	NA	0
4101	Heel broadband ultrasound attenuation left	NA	NA	0
4104	Heel quantitative ultrasound index QUI direct entry left	NA	NA	0
4105	Heel bone mineral density BMD left	NA	NA	0
4106	Heel bone mineral density BMD T score automated left	NA	NA	0
4119	Ankle spacing width right	NA	NA	0
4120	Heel broadband ultrasound attenuation right	NA	NA	0
4123	Heel quantitative ultrasound index QUI direct entry right	NA	NA	0
4124	Heel bone mineral density BMD right	NA	NA	0
4125	Heel bone mineral density BMD T score automated right	NA	NA	0
4194	Pulse rate	NA	NA	0
4195	Pulse wave reflection index	NA	NA	0
4196	Pulse wave peak to peak time	NA	NA	0
4609	Longest period of depression	NA	NA	0
5084	Spherical power right	NA	NA	0
5085	Spherical power left	NA	NA	1
5086	Cylindrical power left	NA	NA	0
5087	Cylindrical power right	NA	NA	0
5088	Astigmatism angle right	NA	NA	0
5089	Astigmatism angle left	NA	NA	0
5096	3mm weak meridian left	NA	NA	1
5097	6mm weak meridian left	NA	NA	0
5098	6mm weak meridian right	NA	NA	0
5099	3mm weak meridian right	NA	NA	0
5100	3mm weak meridian angle right	NA	NA	0
5101	6mm weak meridian angle right	NA	NA	0
5102	6mm weak meridian angle left	NA	NA	0
5103	3mm weak meridian angle left	NA	NA	0
5104	3mm strong meridian angle left	NA	NA	1
5105	6mm strong meridian angle left	NA	NA	0
5106	6mm strong meridian angle right	NA	NA	0
5107	3mm strong meridian angle right	NA	NA	0
5108	3mm asymmetry angle right	NA	NA	0
5109	6mm asymmetry angle right	NA	NA	0
5110	6mm asymmetry angle left	NA	NA	1
5111	3mm asymmetry angle left	NA	NA	0
5112	3mm cylindrical power angle left	NA	NA	0
5113	6mm cylindrical power angle left	NA	NA	0
5114	6mm cylindrical power angle right	NA	NA	0
5115	3mm cylindrical power angle right	NA	NA	0
5116	3mm cylindrical power right	NA	NA	1
5117	6mm cylindrical power right	NA	NA	0
5118	6mm cylindrical power left	NA	NA	0
5119	3mm cylindrical power left	NA	NA	0
5132	3mm strong meridian right	NA	NA	0
5133	6mm strong meridian right	NA	NA	0
5134	6mm strong meridian left	NA	NA	0
5135	3mm strong meridian left	NA	NA	0
5156	3mm asymmetry index left	NA	NA	0
5157	6mm asymmetry index left	NA	NA	0
5158	6mm asymmetry index right	NA	NA	1
5159	3mm asymmetry index right	NA	NA	0
5160	3mm regularity index right	NA	NA	0
5161	6mm regularity index right	NA	NA	0
5162	6mm regularity index left	NA	NA	0
5163	3mm regularity index left	NA	NA	0
5201	logMAR final right	NA	NA	0
5208	logMAR final left	NA	NA	0
5254	Intra ocular pressure corneal compensated right	NA	NA	1
5255	Intra ocular pressure Goldmann correlated right	NA	NA	0
5256	Corneal hysteresis right	NA	NA	0
5257	Corneal resistance factor right	NA	NA	1
5262	Intra ocular pressure corneal compensated left	NA	NA	0
5263	Intra ocular pressure Goldmann correlated left	NA	NA	0
5264	Corneal hysteresis left	NA	NA	0
5265	Corneal resistance factor left	NA	NA	0
5375	Longest period of unenthusiasm disinterest	NA	NA	0
5983	ECG heart rate	NA	NA	0
6032	Maximum workload during fitness test	NA	NA	0
6033	Maximum heart rate during fitness test	NA	NA	0
6038	Number of trend entries	NA	NA	0
20015	Sitting height	NA	NA	0
20019	Speech reception threshold SRT estimate left	NA	NA	0
20021	Speech reception threshold SRT estimate right	NA	NA	0
20022	Birth weight	NA	NA	0
20023	Mean time to correctly identify matches	NA	NA	0
20150	Forced expiratory volume in 1 second FEV1 Best measure	NA	NA	0
20151	Forced vital capacity FVC Best measure	NA	NA	0
20153	Forced expiratory volume in 1 second FEV1 predicted	NA	NA	0
20154	Forced expiratory volume in 1 second FEV1 predicted percentage	NA	NA	1
20433	Age at first episode of depression	NA	NA	0
21001	Body mass index BMI	NA	NA	0
21002	Weight	NA	NA	0
21021	Pulse wave Arterial Stiffness index	NA	NA	0
23098	Weight	NA	NA	0
23099	Body fat percentage	NA	NA	0
23100	Whole body fat mass	NA	NA	0
23101	Whole body fat free mass	NA	NA	0
23102	Whole body water mass	NA	NA	0
23104	Body mass index BMI	NA	NA	0
23105	Basal metabolic rate	BMR	NA	0
23106	Impedance of whole body	WBI	NA	1
23107	Impedance of leg right	NA	NA	0
23108	Impedance of leg left	NA	NA	0
23109	Impedance of arm right	NA	NA	0
23110	Impedance of arm left	NA	NA	0
23111	Leg fat percentage right	NA	NA	0
23112	Leg fat mass right	NA	NA	0
23113	Leg fat free mass right	NA	NA	0
23114	Leg predicted mass right	NA	NA	0
23115	Leg fat percentage left	NA	NA	0
23116	Leg fat mass left	NA	NA	0
23117	Leg fat free mass left	NA	NA	0
23118	Leg predicted mass left	NA	NA	0
23119	Arm fat percentage right	NA	NA	0
23120	Arm fat mass right	NA	NA	0
23121	Arm fat free mass right	NA	NA	0
23122	Arm predicted mass right	NA	NA	0
23123	Arm fat percentage left	NA	NA	0
23124	Arm fat mass left	NA	NA	0
23125	Arm fat free mass left	NA	NA	0
23126	Arm predicted mass left	NA	NA	0
23127	Trunk fat percentage	NA	NA	0
23128	Trunk fat mass	NA	NA	0
23129	Trunk fat free mass	NA	NA	0
23130	Trunk predicted mass	NA	NA	0
30000	White blood cell leukocyte count	NA	NA	0
30010	Red blood cell erythrocyte count	RBC count	NA	0
30020	Haemoglobin concentration	NA	NA	1
30030	Haematocrit percentage	NA	NA	0
30040	Mean corpuscular volume	MCV	Erythroidcells	1
30050	Mean corpuscular haemoglobin	MCH	NA	0
30060	Mean corpuscular haemoglobin concentration	NA	NA	0
30070	Red blood cell erythrocyte distribution width	NA	NA	1
30080	Platelet count	NA	NA	0
30090	Platelet crit	NA	NA	1
30100	Mean platelet thrombocyte volume	MPV	NA	1
30110	Platelet distribution width	NA	NA	0
30120	Lymphocyte count	Lymphocyte count	T-cells	0
30130	Monocyte count	NA	NA	1
30140	Neutrophill count	NA	NA	0
30180	Lymphocyte percentage	NA	NA	1
30190	Monocyte percentage	NA	NA	0
30200	Neutrophill percentage	NA	NA	0
30210	Eosinophill percentage	Eosinophil count	T-cells	1
30220	Basophill percentage	NA	NA	0
30240	Reticulocyte percentage	Reticulocyte %	Erythroidcells	0
30250	Reticulocyte count	NA	NA	0
30260	Mean reticulocyte volume	NA	NA	0
30270	Mean sphered cell volume	NA	NA	0
30280	Immature reticulocyte fraction	NA	NA	0
30290	High light scatter reticulocyte percentage	NA	NA	1
30300	High light scatter reticulocyte count	NA	NA	0
30500	Microalbumin in urine	NA	NA	0
30510	Creatinine enzymatic in urine	NA	NA	1
30530	Sodium in urine	NA	NA	0
30600	Albumin	NA	NA	0
30610	Alkaline phosphatase	NA	NA	0
30620	Alanine aminotransferase	ALT	liver	0
30630	Apolipoprotein A	NA	NA	0
30640	Apolipoprotein B	NA	NA	0
30650	Aspartate aminotransferase	NA	NA	0
30660	Direct bilirubin	NA	NA	0
30670	Urea	NA	NA	0
30680	Calcium	NA	NA	0
30690	Cholesterol	NA	NA	0
30700	Creatinine	Creatinine	liver	0
30710	C reactive protein	NA	NA	0
30720	Cystatin C	NA	NA	0
30730	Gamma glutamyltransferase	NA	NA	0
30740	Glucose	Glucose	pancreas	0
30750	Glycated haemoglobin HbA1c	NA	NA	0
30760	HDL cholesterol	HDL	NA	0
30770	IGF 1	IGF-1	NA	0
30780	LDL direct	LDL	NA	0
30790	Lipoprotein A	NA	NA	0
30800	Oestradiol	NA	NA	0
30810	Phosphate	NA	NA	0
30830	SHBG	SHBG	NA	0
30840	Total bilirubin	NA	NA	0
30850	Testosterone	NA	NA	0
30860	Total protein	NA	NA	0
30870	Triglycerides	NA	NA	0
30880	Urate	Urate	NA	0
30890	Vitamin D	NA	NA	0
